# Genomic regions of current low hybridisation mark long-term barriers to gene flow in scarce swallowtail butterflies

**DOI:** 10.1101/2024.06.03.597101

**Authors:** Sam Ebdon, Dominik R. Laetsch, Roger Vila, Stuart J.E. Baird, Konrad Lohse

## Abstract

Many closely related species continue to hybridise after millions of generations of divergence. However, the extent to which current patterning in hybrid zones connects back to the speciation process remains unclear: does evidence for current multilocus barriers support the hypothesis of speciation due to multilocus divergence? We analyse whole-genome sequencing data to investigate the speciation history of the scarce swallowtails *Iphiclides podalirius* and *I. feisthamelii*, which abut at a narrow (*∼*25 km) contact zone north of the Pyrenees. We first quantify the heterogeneity of effective migration rate under a model of isolation with migration, using genomes sampled across the range to identify long-term barriers to gene flow. Secondly, we investigate the recent ancestry of individuals from the hybrid zone using genome polarisation and estimate the coupling coefficient under a model of a multilocus barrier. We infer a low rate of long-term gene flow from *I. feisthamelii* into *I. podalirius* the direction of which matches the admixture across the hybrid zone and complete reproductive isolation across *≈* 33% of the genome. Our contrast of recent and long-term gene flow shows that regions of low recent hybridisation are indeed enriched for long-term barriers which maintain divergence between these hybridising sister species. This paves the way for future analysis of the evolution of reproductive isolation along the speciation continuum.

**Author summary:** Efforts to understand how new species evolve typically approach the problem through either: 1) investigating patterns of genetic exchange across ’hybrid zones’ — where closely related species interbreed — or 2) modelling the demographic history of closely related species. Both approaches are capable of quantifying variation in genetic exchange, or ’gene flow’, along the genome to identify regions of reproductive isolation; yet they leverage genetic signatures across vastly different timescales. The former exploits very recent signatures, while the latter averages long-term signatures over the history of divergence. Hence, we can contrast the genomic distribution of barriers acting on these very different timescales to test how patterns of gene flow change across the speciation continuum. Here we use this strategy to capture the speciation dynamics of a pair of hybridising papilionid butterflies. Our results show that not only are these species continuing to produce hybrids after more than a million years since the onset of divergence, but there is a significant degree of concordance between patterns of gene flow observed along the genome across time scales.
