## Supplementary Table 1 for "Genomic regions of current low hybridisation mark long-term barriers to gene flow in scarce swallowtail butterflies"

Sample ID	Genus	Species	Taxid	Date collected	Collector(s)	Country	Lat (Dec. Deg)	Long (Dec. Deg)	Hybrid zone	Sex	Froh
IF_142	Iphiclides	feisthamelii	282390	22/5/17	Konrad Lohse, Alex Hayward	Spain	41.695	2.356	0	F	0.0241
IF_165	Iphiclides	feisthamelii	282390	23/5/17	Konrad Lohse, Alex Hayward	Spain	41.810	2.305	0	M	0.0007
IF_234	Iphiclides	feisthamelii	282390	26/5/17	Konrad Lohse, Alex Hayward	Spain	42.330	2.054	0	M	0.0004
IF_236	Iphiclides	feisthamelii	282390	26/5/17	Konrad Lohse, Alex Hayward	Spain	42.330	2.054	0	M	0.0036
IP_502	Iphiclides	podalirius	110791	13/8/17	Paul Jay	France	43.805	3.666	0	M	0.0201
IP_504	Iphiclides	podalirius	110791	13/8/17	Paul Jay	France	43.805	3.666	0	M	0.0215
1303	Iphiclides	feisthamelii	282390	13/7/19	Konrad Lohse	France	42.859	2.702	1	F	0.0268
1306	Iphiclides	feisthamelii	282390	13/7/19	Konrad Lohse	France	42.983	2.604	1	F	0.0235
1308	Iphiclides	feisthamelii	282390	13/7/19	Konrad Lohse	France	42.954	2.491	1	M	0.0022
1322	Iphiclides	feisthamelii	282390	15/7/19	Carla Lohse, Oskar Lohse	France	43.040	2.042	1	F	0.0299
1325	Iphiclides	podalirius	282390	15/7/19	Oskar Lohse, Carla Lohse	France	42.986	2.025	1	F	0.0606
1330	Iphiclides	podalirius	110791	16/7/19	Konrad Lohse	France	43.050	1.935	1	M	0.0165
IP_RVcoll14H960	Iphiclides	podalirius	110791	16/7/14	Roger Vila	France	44.626	2.053	0	F	0.0764
IP_RVcoll12R048	Iphiclides	podalirius	110791	2/8/12	Leonardo Dapporto	Italy	38.010	14.740	0	M	0.2460
IP_RVcoll14E561	Iphiclides	podalirius	110791	20/6/14	Vlad Dincă, Raluca Vodă	Romania	44.485	22.163	0	F	0.0569
IP_RVcoll14F754	Iphiclides	podalirius	110791	5/7/14	Raluca Vodă, Vlad Dincă	Greece	38.475	22.517	0	M	0.0027
IF_RVcoll11F366	Iphiclides	feisthamelii	282390	27/6/11	Roger Vila, Vlad Dincă, Raluca Vodă	Morocco	34.994	-4.832	0	M	0.0039
IF_RVcoll12N508	Iphiclides	feisthamelii	282390	1/6/12	Leonardo Dapporto, Raluca Vodă	Tunisia	36.764	8.666	0	F	0.0347
IF_RVcoll14B411	Iphiclides	feisthamelii	282390	18/8/13	Roger Vila, Vlad Dincă	Portugal	40.409	-7.490	0	F	0.0277
IF_RVcoll17B439	Iphiclides	feisthamelii	282390	10/5/17	Vlad Dincă, Joan C. Hinojosa, Roger Vila	Spain	37.316	-3.458	0	M	0.0275
